# Zoonotic avian influenza viruses evade human BTN3A3 restriction

**DOI:** 10.1101/2022.06.14.496196

**Authors:** Rute Maria Pinto, Siddharth Bakshi, Spyros Lytras, Mohammad Khalid Zakaria, Simon Swingler, Julie C Worrell, Vanessa Herder, Margus Varjak, Natalia Cameron-Ruiz, Mila Collados Rodriguez, Mariana Varela, Arthur Wickenhagen, Colin Loney, Yanlong Pei, Joseph Hughes, Elise Valette, Matthew L Turnbull, Wilhelm Furnon, Kerrie E Hargrave, Quan Gu, Lauren Orr, Aislynn Taggart, Chris Boutell, Finn Grey, Edward Hutchinson, Paul Digard, Isabella Monne, Sarah K Wootton, Megan K L MacLeod, Sam J Wilson, Massimo Palmarini

## Abstract

Cross-species transmission of avian influenza A viruses (IAVs) into humans could represent the first step of a future pandemic^1^. Multiple factors limiting the spillover and adaptation of avian IAVs in humans have been identified, but they are not sufficient to explain which virus lineages are more likely to cross the species barrier^1,2^. Here, we identified human BTN3A3^3^ (butyrophilin subfamily 3 member A3) as a potent inhibitor of avian but not human IAVs. We determined that BTN3A3 is constitutively expressed in human airways and its antiviral activity evolved in primates. We show that BTN3A3 restriction acts at the early stages of virus replication by inhibiting avian IAV vRNA transcription. We identified residue 313 in the viral nucleoprotein (NP) as the genetic determinant of BTN3A3 sensitivity (313F, or rarely 313L in avian viruses) or evasion (313Y or 313V in human viruses). However, several serotypes of avian IAVs that spilled over into humans in recent decades evade BTN3A3 restriction. In these cases, BTN3A3 evasion is due to substitutions (N, H or Q) in NP residue 52 that is adjacent to residue 313 in the NP structure^4^. Importantly, we identified more than 150 avian IAV lineages with a BTN3A3-resistant genotype. In conclusion, sensitivity or resistance to BTN3A3 is another factor to consider in the risk assessment of the zoonotic potential of avian influenza viruses.
