## Supplementary material for "Zoonotic avian influenza viruses evade human BTN3A3 restriction": Table S1

accession	gene	species	taxonomy
XP_005248890.1	BTN3A1	Homo sapiens	Catarrhini
XP_006715042.1	BTN3A2	Homo sapiens	Catarrhini
NP_008925.1	BTN3A3	Homo sapiens	Catarrhini
ENSCSAT00000005954.1	BTN3A2	Chlorocebus sabaeus	Catarrhini
XP_037861528.1	BTN3A3	Chlorocebus sabaeus	Catarrhini
ENSGGOT00000053672.1	BTN3A1	Gorilla gorilla gorilla	Catarrhini
ENSGGOT00000064133.1	BTN3A2	Gorilla gorilla gorilla	Catarrhini
ENSGGOT00000012801.3	BTN3A3	Gorilla gorilla gorilla	Catarrhini
XP_014991222.2	BTN3A1	Macaca mulatta	Catarrhini
XP_014991234.2	BTN3A2	Macaca mulatta	Catarrhini
XP_001091527.2	BTN3A3	Macaca mulatta	Catarrhini
XP_011821812.1	BTN3A1l	Mandrillus leucophaeus	Catarrhini
XP_011821809.1	BTN3A2	Mandrillus leucophaeus	Catarrhini
XP_011821814.1	BTN3A3	Mandrillus leucophaeus	Catarrhini
XP_030673288.1	BTN3A1l	Nomascus leucogenys	Catarrhini
XP_030674240.1	BTN3A2	Nomascus leucogenys	Catarrhini
ENSNLET00000004096.2	BTN3A3	Nomascus leucogenys	Catarrhini
ENSPTRT00000032930.4	BTN3A1	Pan troglodytes	Catarrhini
XP_016810535.1	BTN3A2	Pan troglodytes	Catarrhini
ENSPTRT00000032935.4	BTN3A3	Pan troglodytes	Catarrhini
XP_024103851.1	BTN3A1	Pongo abelii	Catarrhini
ENSPPYT00000018987.1	BTN3A3	Pongo abelii	Catarrhini
ENSRROT00000058440.1	BTN3A1	Rhinopithecus roxellana	Catarrhini
XP_030784330.1	BTN3A2	Rhinopithecus roxellana	Catarrhini
XP_030784311.1	BTN3A3	Rhinopithecus roxellana	Catarrhini
XP_017827069.1	BTN3A3	Callithrix jacchus	Platyrrhini
XP_037591290.1	BTN3A1	Cebus imitator	Platyrrhini
XP_037591286.1	BTN3A3	Cebus imitator	Platyrrhini
XP_021567778.1	BTN3A1l	Carlito syrichta	Tarsiiformes
XP_021567779.1	BTN3A3	Carlito syrichta	Tarsiiformes
NP_001723.2	BTN1A1	Homo sapiens	Catarrhini
NP_008980.1	BTN2A1	Homo sapiens	Catarrhini
NP_001184166.1	BTN2A2	Homo sapiens	Catarrhini
NP_001291490.1	BTNL2	Homo sapiens	Catarrhini
NP_932079.1	BTNL3	Homo sapiens	Catarrhini
NP_001035552.1	BTNL8	Homo sapiens	Catarrhini
XP_024310148.1	BTNL9	Homo sapiens	Catarrhini
XP_011542317.1	BTNL10	Homo sapiens	Catarrhini
NP_001017922.1	ERMAP	Homo sapiens	Catarrhini
NP_001350539.1	MOG	Homo sapiens	Catarrhini
NP_001316557.1	CD276	Homo sapiens	Catarrhini
XP_023480325.1	BTN3A1	Equus caballus	Equine
XP_014589734.1	BTN3A3	Equus caballus	Equine
XP_020940718.1	BTNL10	Sus scrofa	Porcine
XP_021133907.2	BTN1A1l	Anas platyrhynchos	Anatine
XP_027326214.1	BTN3A1	Anas platyrhynchos	Anatine
XP_027326300.1	BTN3A3	Anas platyrhynchos	Anatine
XP_027326231.1	BTN3A2	Anas platyrhynchos	Anatine
NP_001029989.1	BTN1A1	Gallus gallus	Galline
XP_015156030.1	BTN2A1	Gallus gallus	Galline
XP_004949822.2	BTN3A2	Gallus gallus	Galline
XP_022282885.1	BTNL10	Canis lupus familiaris	Canine
