## Supplementary material for "Zoonotic avian influenza viruses evade human BTN3A3 restriction": Table S4

country	-	H	N	Y	H and N	H and N over Y
England	0	19	0	2	19	9.5
Luxembourg	0	7	0	2	7	3.5
Slovakia	0	3	0	1	3	3.0
Hungary	0	2	0	1	2	2.0
Wales	0	2	0	1	2	2.0
Denmark	0	9	0	5	9	1.8
Ireland	0	20	0	12	20	1.6666666666666667
Scotland	0	5	0	3	5	1.6666666666666667
Slovenia	0	5	0	3	5	1.6666666666666667
Italy	1	45	0	33	45	1.3636363636363635
Finland	0	7	0	6	7	1.1666666666666667
Czech_Republic	0	46	0	81	46	0.5679012345679012
Croatia	0	1	0	2	1	0.5
Netherlands	0	36	0	75	36	0.48
Estonia	0	3	0	7	3	0.42857142857142855
Poland	0	12	0	31	12	0.3870967741935484
France	0	2	0	6	2	0.3333333333333333
Albania	0	1	0	3	1	0.3333333333333333
Sweden	0	19	0	84	19	0.2261904761904762
Romania	0	6	0	27	6	0.2222222222222222
Russia	0	4	0	19	4	0.21052631578947367
Austria	0	1	0	5	1	0.2
Germany	0	28	0	152	28	0.18421052631578946
Belgium	0	2	1	22	3	0.13636363636363635
Spain	0	3	0	34	3	0.08823529411764706
Lithuania	0	0	0	4	0	0.0
Norway	0	0	0	9	0	0.0
Moldova	0	0	0	2	0	0.0
Greece	0	0	0	10	0	0.0
Northern Ireland	0	0	0	2	0	0.0
Kosovo	0	0	0	28	0	0.0
Switzerland	0	0	0	1	0	0.0
Portugal	0	0	0	1	0	0.0
Bulgaria	0	0	0	16	0	0.0
Latvia	0	0	0	1	0	0.0
