## Supplementary material for "Zoonotic avian influenza viruses evade human BTN3A3 restriction": Table S5

ID	strain	date	type	52	313	lineage	host	country	ID2	year
EPI_ISL_13052724	A/fox/Minnesota/22-014661-001-original/2022	5/9/2022	H5N1	Y	F	A	fox	USA	22-014661-001-original	2022
EPI_ISL_13052723	A/fox/Minnesota/22-014660-002-original/2022	5/10/2022	H5N1	Y	F	A	fox	USA	22-014660-002-original	2022
EPI_ISL_13052722	A/fox/Minnesota/22-014660-001-original/2022	5/10/2022	H5N1	Y	F	A	fox	USA	22-014660-001-original	2022
EPI_ISL_13052721	A/fox/Iowa/22-014421-001-original/2022	5/6/2022	H5N1	Y	F	A	fox	USA	22-014421-001-original	2022
EPI_ISL_13052720	A/fox/Minnesota/22-014182-001-original/2022	4/22/2022	H5N1	Y	F	A	fox	USA	22-014182-001-original	2022
EPI_ISL_13201074	A/European_polecat/Netherlands/1/2022	3/5/2022	H5N1	H	F	A	polecat	Netherlands	1	2022
EPI_ISL_7983813	A/Hangzhou/01/2021	12/22/2021	H5N6	Y	F	A	human	China	1	2021
EPI_ISL_1081369	A/Chongqing/00013/2021	1/2/2021	H5N6	Y	F	A	human	China	13	2021
EPI_ISL_10053635	A/harbour_seal/Denmark/521-2/2021-09-15(H5N8)	9/15/2021	H5N8	Y	F	A	seal	Denmark	521-2	2021
EPI_ISL_12174842	A/Ezo_red_fox/Hokkaido/1/2022	3/31/2022	H5N1	H	F	A	fox	Japan	1	2022
EPI_ISL_2194219	A/red_fox/Netherlands/21028774-004/2021	5/17/2021	H5N1	H	F	A	fox	Netherlands	21028774-004	2021
EPI_ISL_2194218	A/red_fox/Netherlands/21028774-002/2021	5/17/2021	H5N1	H	F	A	fox	Netherlands	21028774-002	2021
EPI_ISL_3770740	A/GX-guilin/11151/2021	7/14/2021	H5N6	H	F	A	human	China	11151	2021
EPI_ISL_3770721	A/GX-hechi/01/2021	2/27/2021	H5N6	H	F	A	human	China	1	2021
EPI_ISL_8799552	A/England/215201407/2021	12/26/2021	H5N1	H	F	A	human	England	215201407	2021
EPI_ISL_12066188	A/Fox/Netherlands/EMC1/2022	1/26/2022	H5N1	Y	F	A	fox	Netherlands	EMC1	2022
EPI_ISL_11259283	A/fox/Ireland/3866_22VIR2064-1/2022	2/14/2022	H5N1	H	F	A	fox	Ireland	3866_22VIR2064-1	2022
EPI_ISL_4804850	A/seal/Germany-SH/AI05373/2021	8/15/2021	H5N8	Y	F	A	seal	Germany-SH	AI05373	2021
EPI_ISL_4805936	A/seal/Germany-SH/AI05379/2021	8/19/2021	H5N8	Y	F	A	seal	Germany-SH	AI05379	2021
EPI_ISL_4805852	A/seal/Germany-SH/AI05377/2021	8/18/2021	H5N8	Y	F	A	seal	Germany-SH	AI05377	2021
EPI_ISL_3090099	A/Sichuan/06681/2021	7/3/2021	H5N6	Y	F	A	human	China	6681	2021
EPI_ISL_7778880	A/Red_fox/Estonia/TA2126820_21VIR10433-13/2021	11/8/2021	H5N1	H	F	A	fox	Estonia	TA2126820_21VIR10433-13	2021
